# Transcription and DNA methylation signatures of paternal behavior in hippocampal dentate gyrus of prairie voles

**DOI:** 10.1101/2022.09.09.507382

**Authors:** Nicholas J. Waddell, Yan Liu, Javed M. Chitaman, Graham J. Kaplan, Zuoxin Wang, Jian Feng

## Abstract

In socially monogamous prairie voles (*Microtus ochrogaster*), parental behaviors not only occur in mothers and fathers, but also exist in some virgin males. In contrast, the other virgin males display aggressive behaviors towards conspecific pups. However, little is known about the molecular underpinnings of this behavioral dichotomy, such as gene expression changes and their regulatory mechanisms. To address this, we profiled the transcriptome and DNA methylome of hippocampal dentate gyrus of four prairie vole groups, namely attacker virgin males, parental virgin males, fathers, and mothers. While we found a concordant gene expression pattern between parental virgin males and fathers, the attacker virgin males have a more deviated transcriptome. Moreover, numerous DNA methylation changes were found in pair-wise comparisons among the four groups. We found some of these DNA methylation changes correlate with transcription differences, particularly at genes with extreme expression changes. Furthermore, the gene expression changes and methylome alterations are selectively enriched in certain biological pathways, such as Wnt signaling, which suggest a canonical transcription regulatory role of DNA methylation in paternal behavior. Therefore, our study presents an integrated view of prairie vole dentate gyrus transcriptome and epigenome that provides a DNA epigenetic based molecular insight of paternal behavior.
