## Supplemental Table 1 for "Transcription and DNA methylation signatures of paternal behavior in hippocampal dentate gyrus of prairie voles"

### Sheet: Metadata
Supplemental Table 1: Behavioral Analysis
Note
The significant results from the overall ANOVA analysis are presented in this table on the right, while the left side shows the results of the post-hoc testing correction of the between groups analysis
The significant results shown in the figure have differences specific between groups after Tukey HSD post-hoc testing
If a behavioral measure is not included in this table, the results were not significant based on omnibus testing or post-hoc correction.

### Sheet: Sheet1
Huddle Duration
Descriptive Statistics											ANOVA
					95% Confidence Interval for Mean						Huddle Duration	Sum of Squares	df	Mean Square	F	Sig.
	Group (I)	Group (J)	Mean Difference ( I-J )	STE	Lower Bound		Upper Bound		Sig.		Bettween Groups	98887.4	2	49443.7	4.453	0.027
Tukey HSD	Father	Mother	-53.6727	56.3232	-197.419		90.0733		0.615		Within Groups	199855	18	11103.1
		Parental	111.111	56.3232	-32.6346		254.857		0.148		Total	298743	20
	Mother	Father	53.6727	56.3232	-90.0733		197.419		0.615
		Parental	164.784	56.3232	21.0381		308.53		0.023
	Parental	Father	-111.111	56.3232	-254.857		32.6346		0.148
		Mother	-164.784	56.3232	-308.53		-21.0381		0.023
Huddle Frequency
Descriptive Statistics											ANOVA
					95% Confidence Interval for Mean						Huddle Frequency	Sum of Squares	df	Mean Square	F	Sig.
	Group (I)	Group (J)	Mean Difference ( I-J )	STE	Lower Bound		Upper Bound		Sig.		Bettween Groups	125.429	2	62.714	6.812	0.006
Tukey HSD	Father	Mother	-1.85714	1.62185	-5.9964		2.2821		0.5		Within Groups	165.714	18	9.206
		Parental	4	1.62185	-0.1392		9.1392		0.059		Total	291.143	20
	Mother	Father	1.85714	1.62185	-2.2821		5.9964		0.5
		Parental	5.85714	1.62185	1.7179		9.9964		0.005
	Parental	Father	-4	1.62185	-8.1392		0.1392		0.059
		Mother	-5.85714	1.62185	-9.9964		-1.7179		0.005
Olfaction Duration
Descriptive Statistics											ANOVA
					95% Confidence Interval for Mean						Olfaction Duration	Sum of Squares	df	Mean Square	F	Sig.
	Group (I)	Group (J)	Mean Difference ( I-J )	STE	Lower Bound		Upper Bound		Sig.		Bettween Groups	257.485	2	128.743	3.793	0.042
Tukey HSD	Father	Mother	0.87314	3.114	-7.0743		8.8206		0.958		Within Groups	610.909	18	33.939
		Parental	-6.95286	3.114	-14.9003		0.9946		0.092		Total	868.394	20
	Mother	Father	-0.87314	3.114	-8.8206		7.0743		0.958
		Parental	-7.826	3.114	-15.7734		0.1214		0.054
	Parental	Father	6.95286	3.114	-0.9946		14.9003		0.092
		Mother	7.826	3.114	-0.1214		15.7734		0.054
Rest Duration
Descriptive Statistics											ANOVA
					95% Confidence Interval for Mean						Rest Duration	Sum of Squares	df	Mean Square	F	Sig.
	Group (I)	Group (J)	Mean Difference ( I-J )	STE	Lower Bound		Upper Bound		Sig.		Bettween Groups	3354.62	2	1677.31	4.017	0.036
Tukey HSD	Father	Mother	1.92643	10.9227	-25.95		29.8029		0.983		Within Groups	7516.21	18	417.567
		Parental	-25.7961	10.9227	-53.6726		2.0803		0.072		Total	10870.8	20
	Mother	Father	-1.92643	10.9227	-29.8029		25.95		0.983
		Parental	-27.7226	10.9227	-55.599		0.1539		0.051
	Parental	Father	25.7961	10.9227	-2.0803		53.6726		0.072
		Mother	27.7226	10.9227	-0.1539		55.599		0.051
Rest Frequency
Descriptive Statistics											ANOVA
					95% Confidence Interval for Mean						Rest Frequency	Sum of Squares	df	Mean Square	F	Sig.
	Group (I)	Group (J)	Mean Difference ( I-J )	STE	Lower Bound		Upper Bound		Sig.		Bettween Groups	9.238	2	4.619	6.191	0.009
Tukey HSD	Father	Mother	0.42857	0.46168	-0.7497		1.6069		0.63		Within Groups	13.429	18	0.746
		Parental	-1.14286	0.46168	-2.3211		0.0354		0.058		Total	22.667	20
	Mother	Father	-0.42857	0.46168	-1.6069		0.7497		0.63
		Parental	-1.57143	0.46168	-2.7497		-0.3931		0.008
	Parental	Father	1.14286	0.46168	-0.0354		2.3211		0.058
		Mother	1.57143	0.46168	0.3931		2.7497		0.008
				3.114
