## Supplemental Table 3 for "Transcription and DNA methylation signatures of paternal behavior in hippocampal dentate gyrus of prairie voles"

### Sheet: Metadata
Supplemental Table 3: Over-represented KEGG Pathways from DEGs
Column annotation
KEGG Pathway ID	Mouse KEGG Pathway ID
KEGG Pathway Name	Mouse KEGG Pathway ID
Pathway Size	The total size of the KEGG pathway listed
Intersection	The number of query genes that intersect KEGG Pathway genes
Enrichment	The observed / expected value from the hypergeometric distribution
Mouse Entrez ID	NCBI gene ID from mouse annotations
Note
Genes that have >= .5 log2FC or <= -.5 log2FC and pvalue <= 0.05 were considered for this analysis

### Sheet: Attacker vs Parental
KEGG Pathway ID	KEGG Pathway Name	Pathway Size	Intersection	Enrichment	FDR	Mouse Entrez IDs	Gene Symbols
mmu04512	ECM-receptor interaction	83	21	10.2631	1.42553e-13	12491;12829;12833;12834;12835;12842;12843;15530;16400;16402;16774;16775;16782;192897;21826;21828;21923;241226;665033;81877;94216	Cd36;Col1a1;Col1a2;Col4a4;Col4a6;Col6a1;Col6a2;Col6a3;Col6a5;Hspg2;Itga3;Itga5;Itga8;Itgb4;Lama3;Lama4;Lamc2;Thbs2;Thbs4;Tnc;Tnxb
mmu04974	Protein digestion and absorption	90	20	9.01416	4.88243e-12	100040591;110893;12814;12816;12818;12822;12825;12829;12831;12832;12833;12834;12835;12842;12843;13482;16535;53867;665033;94216	Col11a1;Col12a1;Col14a1;Col18a1;Col1a1;Col1a2;Col3a1;Col4a4;Col4a6;Col5a1;Col5a2;Col5a3;Col6a1;Col6a2;Col6a3;Col6a5;Dpp4;Kcnj13;Kcnq1;Slc8a3
mmu05165	Human papillomavirus infection	370	32	3.50821	3.91464e-08	12829;12833;12834;12835;12842;12843;14367;14369;16400;16402;16774;16775;16782;192897;21414;21416;216795;217325;21826;21828;21923;21937;22411;22417;22420;241226;57265;665033;81877;93735;93897;94216	Col1a1;Col1a2;Col4a4;Col4a6;Col6a1;Col6a2;Col6a3;Col6a5;Fzd10;Fzd2;Fzd5;Fzd7;Itga3;Itga5;Itga8;Itgb4;Lama3;Lama4;Lamc2;Llgl2;Tcf7;Tcf7l2;Thbs2;Thbs4;Tnc;Tnfrsf1a;Tnxb;Wnt11;Wnt16;Wnt4;Wnt6;Wnt9a
mmu04510	Focal adhesion	199	22	4.48443	1.92758e-07	12829;12833;12834;12835;12842;12843;16400;16402;16774;16775;16782;192897;19354;21826;21828;21923;241226;57257;665033;68794;81877;94216	Col1a1;Col1a2;Col4a4;Col4a6;Col6a1;Col6a2;Col6a3;Col6a5;Flnc;Itga3;Itga5;Itga8;Itgb4;Lama3;Lama4;Lamc2;Rac2;Thbs2;Thbs4;Tnc;Tnxb;Vav3
mmu05217	Basal cell carcinoma	63	13	8.37029	1.92758e-07	12156;14367;14369;16842;21414;21416;216795;22411;22417;22420;57265;93735;93897	Bmp2;Fzd10;Fzd2;Fzd5;Fzd7;Lef1;Tcf7;Tcf7l2;Wnt11;Wnt16;Wnt4;Wnt6;Wnt9a
mmu04390	Hippo signaling pathway	154	17	4.47781	1.11826e-05	12156;12162;12550;14367;14369;16842;21414;21416;216795;217325;22411;22417;22420;241324;57265;93735;93897	Bmp2;Bmp7;Cdh1;Crb2;Fzd10;Fzd2;Fzd5;Fzd7;Lef1;Llgl2;Tcf7;Tcf7l2;Wnt11;Wnt16;Wnt4;Wnt6;Wnt9a
mmu04934	Cushing syndrome	158	17	4.36445	1.39198e-05	12918;12922;13079;14367;14369;16842;18798;21414;21416;216795;22411;22417;22420;241489;57265;93735;93897	Crh;Crhr2;Cyp21a1;Fzd10;Fzd2;Fzd5;Fzd7;Lef1;Pde11a;Plcb4;Tcf7;Tcf7l2;Wnt11;Wnt16;Wnt4;Wnt6;Wnt9a
mmu04310	Wnt signaling pathway	148	16	4.38527	2.5815e-05	14367;14369;16842;18798;19354;20377;20379;21414;21416;216795;22411;22417;22420;57265;93735;93897	Fzd10;Fzd2;Fzd5;Fzd7;Lef1;Plcb4;Rac2;Sfrp1;Sfrp4;Tcf7;Tcf7l2;Wnt11;Wnt16;Wnt4;Wnt6;Wnt9a
mmu04916	Melanogenesis	100	13	5.27328	3.261e-05	14367;14369;16842;18798;21414;21416;216795;22411;22417;22420;57265;93735;93897	Fzd10;Fzd2;Fzd5;Fzd7;Lef1;Plcb4;Tcf7;Tcf7l2;Wnt11;Wnt16;Wnt4;Wnt6;Wnt9a
mmu05205	Proteoglycans in cancer	204	18	3.57915	8.20976e-05	12842;12843;14367;14369;14734;15530;16002;16402;17390;216795;22160;22411;22417;22420;57265;68794;93735;93897	Col1a1;Col1a2;Flnc;Fzd10;Fzd2;Fzd5;Fzd7;Gpc3;Hspg2;Igf2;Itga5;Mmp2;Twist1;Wnt11;Wnt16;Wnt4;Wnt6;Wnt9a
mmu05225	Hepatocellular carcinoma	171	16	3.79544	0.00012912	103140;14367;14369;14863;14871;16002;16842;21414;21416;216795;22411;22417;22420;57265;93735;93897	Fzd10;Fzd2;Fzd5;Fzd7;Gstm2;Gstt1;Gstt3;Igf2;Lef1;Tcf7;Tcf7l2;Wnt11;Wnt16;Wnt4;Wnt6;Wnt9a
mmu05412	Arrhythmogenic right ventricular cardiomyopathy (ARVC)	72	10	5.63385	0.000251795	109620;13511;16400;16402;16842;192897;21414;21416;241226;56808	Cacna2d2;Dsg2;Dsp;Itga3;Itga5;Itga8;Itgb4;Lef1;Tcf7;Tcf7l2
mmu04151	PI3K-Akt signaling pathway	358	23	2.60605	0.000555918	11600;12829;12833;12834;12835;12842;12843;16002;16400;16402;16774;16775;16782;19116;192897;21826;21828;21923;241226;665033;78134;81877;94216	Angpt1;Col1a1;Col1a2;Col4a4;Col4a6;Col6a1;Col6a2;Col6a3;Col6a5;Igf2;Itga3;Itga5;Itga8;Itgb4;Lama3;Lama4;Lamc2;Lpar4;Prlr;Thbs2;Thbs4;Tnc;Tnxb
mmu05200	Pathways in cancer	530	29	2.21952	0.000882987	103140;12156;12550;12829;13143;14367;14369;14863;14871;16002;16400;16774;16775;16782;16842;17390;18798;19354;21414;21416;216795;22411;22417;22420;57265;78134;93735;93897;94216	Bmp2;Cdh1;Col4a4;Col4a6;Dapk2;Fzd10;Fzd2;Fzd5;Fzd7;Gstm2;Gstt1;Gstt3;Igf2;Itga3;Lama3;Lama4;Lamc2;Lef1;Lpar4;Mmp2;Plcb4;Rac2;Tcf7;Tcf7l2;Wnt11;Wnt16;Wnt4;Wnt6;Wnt9a
mmu05226	Gastric cancer	150	13	3.51552	0.00170625	12550;14367;14369;16842;21414;21416;216795;22411;22417;22420;57265;93735;93897	Cdh1;Fzd10;Fzd2;Fzd5;Fzd7;Lef1;Tcf7;Tcf7l2;Wnt11;Wnt16;Wnt4;Wnt6;Wnt9a
mmu05224	Breast cancer	147	12	3.31132	0.00530031	14367;14369;16842;21414;21416;216795;22411;22417;22420;57265;93735;93897	Fzd10;Fzd2;Fzd5;Fzd7;Lef1;Tcf7;Tcf7l2;Wnt11;Wnt16;Wnt4;Wnt6;Wnt9a
mmu04550	Signaling pathways regulating pluripotency of stem cells	137	11	3.25694	0.0103454	14367;14369;15379;216795;22411;22417;22420;22773;57265;93735;93897	Fzd10;Fzd2;Fzd5;Fzd7;Onecut1;Wnt11;Wnt16;Wnt4;Wnt6;Wnt9a;Zic3
mmu04080	Neuroactive ligand-receptor interaction	289	17	2.3861	0.0130334	108015;110834;114229;11438;11548;12922;14654;15560;16847;18167;18390;19116;19220;21338;22355;226278;78134	Adra1b;Chrna3;Chrna4;Chrnb4;Crhr2;Glra1;Htr2c;Kiss1r;Lepr;Lpar4;Npy2r;Oprm1;Prlhr;Prlr;Ptgfr;Tacr3;Vipr2
mmu04933	AGE-RAGE signaling pathway in diabetic complications	100	9	3.65074	0.0130334	12825;12829;12842;12843;17390;18753;18798;21824;94216	Col1a1;Col1a2;Col3a1;Col4a4;Col4a6;Mmp2;Plcb4;Prkcd;Thbd
mmu05146	Amoebiasis	106	9	3.44409	0.0188272	12825;12829;12842;12843;16774;16775;16782;18798;94216	Col1a1;Col1a2;Col3a1;Col4a4;Col4a6;Lama3;Lama4;Lamc2;Plcb4
mmu04150	mTOR signaling pathway	153	11	2.91635	0.0209466	14367;14369;216795;21937;22411;22417;22420;320311;57265;93735;93897	Fzd10;Fzd2;Fzd5;Fzd7;Rnf152;Tnfrsf1a;Wnt11;Wnt16;Wnt4;Wnt6;Wnt9a
mmu04924	Renin secretion	72	7	3.9437	0.0276411	11421;11516;11826;18575;18798;19092;60596	Ace;Adcyap1;Aqp1;Gucy1a1;Pde1c;Plcb4;Prkg2

### Sheet: Attacker vs Father
KEGG Pathway ID	KEGG Pathway Name	Pathway Size	Intersection	Enrichment	FDR	Mouse Entrez IDs	Gene Symbols
mmu05217	Basal cell carcinoma	63	7	7.7919	0.00632559	14369;19207;21414;21416;22420;57265;93897	Fzd10;Fzd2;Fzd7;Ptch2;Tcf7;Tcf7l2;Wnt6
mmu04974	Protein digestion and absorption	90	8	6.23352	0.00632559	110893;12814;12816;12825;12833;12842;16535;94216	Col11a1;Col12a1;Col1a1;Col3a1;Col4a6;Col6a1;Kcnq1;Slc8a3
mmu04512	ECM-receptor interaction	83	7	5.91434	0.0182027	12833;12842;16400;16774;192897;21923;94216	Col1a1;Col4a6;Col6a1;Itga3;Itgb4;Lama3;Tnc
mmu05165	Human papillomavirus infection	370	15	2.84299	0.018545	12833;12842;14369;16400;16774;192897;19668;21414;21416;21923;22420;56198;57265;93897;94216	Col1a1;Col4a6;Col6a1;Fzd10;Fzd2;Fzd7;Heyl;Itga3;Itgb4;Lama3;Rbpjl;Tcf7;Tcf7l2;Tnc;Wnt6
mmu05200	Pathways in cancer	530	18	2.38168	0.0305236	103140;14281;14369;16002;16400;16774;17390;17395;19207;19395;21414;21416;22420;56198;57265;78134;93897;94216	Col4a6;Fos;Fzd10;Fzd2;Fzd7;Gstt3;Heyl;Igf2;Itga3;Lama3;Lpar4;Mmp2;Mmp9;Ptch2;Rasgrp2;Tcf7;Tcf7l2;Wnt6
mmu04550	Signaling pathways regulating pluripotency of stem cells	137	8	4.09501	0.0375423	14369;15379;16600;16873;17268;22420;57265;93897	Fzd10;Fzd2;Fzd7;Klf4;Lhx5;Meis1;Onecut1;Wnt6
mmu04080	Neuroactive ligand-receptor interaction	289	12	2.91185	0.0375423	108015;110304;110834;114229;12311;12922;15560;18390;21338;21390;226278;78134	Calcr;Chrna3;Chrnb4;Crhr2;Glra3;Htr2c;Kiss1r;Lpar4;Oprm1;Prlhr;Tacr3;Tbxa2r
mmu04725	Cholinergic synapse	113	7	4.34416	0.0411963	108015;110834;12647;14281;16515;16535;63993	Chat;Chrna3;Chrnb4;Fos;Kcnj12;Kcnq1;Slc5a7
mmu05224	Breast cancer	147	8	3.81644	0.0411963	14281;14369;21414;21416;22420;56198;57265;93897	Fos;Fzd10;Fzd2;Fzd7;Heyl;Tcf7;Tcf7l2;Wnt6
mmu04390	Hippo signaling pathway	154	8	3.64297	0.0499809	12162;14369;21414;21416;22062;22420;57265;93897	Bmp7;Fzd10;Fzd2;Fzd7;Tcf7;Tcf7l2;Trp73;Wnt6

### Sheet: Parental vs Father
KEGG Pathway ID	KEGG Pathway Name	Pathway Size	Intersection	Enrichment	FDR	Mouse Entrez IDs	Gene Symbols
mmu04512	ECM-receptor interaction	83	8	10.7782	0.000205764	12829;12840;16402;16782;21828;22371;665033;81877	Col4a4;Col6a5;Col9a2;Itga5;Lamc2;Thbs4;Tnxb;Vwf
mmu04510	Focal adhesion	199	10	5.61931	0.00155891	12829;12840;16402;16782;17295;19354;21828;22371;665033;81877	Col4a4;Col6a5;Col9a2;Itga5;Lamc2;Met;Rac2;Thbs4;Tnxb;Vwf
mmu04151	PI3K-Akt signaling pathway	358	12	3.7483	0.00741911	12829;12840;13836;15370;16402;16782;17295;19116;21828;22371;665033;81877	Col4a4;Col6a5;Col9a2;Epha2;Itga5;Lamc2;Met;Nr4a1;Prlr;Thbs4;Tnxb;Vwf
mmu04974	Protein digestion and absorption	90	6	7.45495	0.0114925	100040591;12818;12822;12829;12840;665033	Col14a1;Col18a1;Col4a4;Col6a5;Col9a2;Kcnj13

### Sheet: Father vs Mother
	No Significant Pathways based on FDR
