## Supplemental Table 10 for "Transcription and DNA methylation signatures of paternal behavior in hippocampal dentate gyrus of prairie voles"

### Sheet: Metadata
Supplemental Table 10: Differential Gene Expression and DNA Methylation Quantile Correlation
Column Annotation
quantile	This refers to which log2FC (fold change of expression) quantile the data was assigned.
rho	This is the correlation coefficient rho from the spearman correlation
pvalue	The resulting pvalue from the spearman correlation
Note
The table presents results of spearman correlation analysis between differential gene expression and DNA methylation changes, as presented in Figs. 5I, and 5J
Each sheet corresponds to a comparison within the dataset, where each sheet has the results of the spearman correlations for both the gene-body subset (Left side) and the promoter only subset (Right side).

### Sheet: Attacker vs Paternal
Gene-body Methylation Correlation							Promoter Methylation Correlation
quantile	rho	pvalue					quantile	rho	pvalue
1	-0.0392405	0.6135					1	-0.231468	0.4065
2	-0.0899112	0.165					2	0.108809	0.6674
3	0.0241991	0.7527					3	-0.0596491	0.8539
4	0.068844	0.2659					4	0.40255	0.1369
5	0.0290386	0.6956
6	-0.0462854	0.5372
7	0.0118598	0.8769
8	-0.186989	0.0106

### Sheet: Attacker vs Father
Gene-body Methylation Correlation							Promoter Methylation Correlation
quantile	rho	pvalue					quantile	rho	pvalue
1	-0.0513692	0.5663					1	0.12605	0.7466
2	-0.136462	0.1041					2	-0.315687	0.2934
3	-0.0567316	0.54					3	0.683213	0.01432
4	0.0694603	0.4471					4	0.141104	0.6974
5	0.0653779	0.3651
6	0.0650426	0.4306
7	0.0638092	0.4155
8	0.022071	0.7987

### Sheet: Parental vs Father
Gene-body Methylation Correlation							Promoter Methylation Correlation
quantile	rho	pvalue					quantile	rho	pvalue
1	0.0051177	0.9634					1	0.404762	0.3268
2	-0.0833584	0.4321					2	-0.25	0.5948
3	-0.0527439	0.5512					3	0.443122	0.2715
4	0.0480906	0.483					4	-0.420183	0.2602
5	-0.110187	0.2496
6	0.101606	0.317
7	-0.114801	0.1691
8	0.253331	0.01059

### Sheet: Father vs Mother
Gene-body Methylation Correlation							Promoter Methylation Correlation
quantile	rho	pvalue					quantile	rho	pvalue
1	0.00426733	0.9702					1	0.286922	0.4541
2	0.210534	0.02656					2	0.550908	0.157
3	0.0337385	0.7468					3	-0.662651	0.07333
4	0.0626252	0.5509					4	0.125442	0.7299
5	0.105026	0.2476
6	0.0584766	0.5841
7	-0.0459263	0.7121
8	0.157929	0.08627
