## Supplemental Table 12 for "Transcription and DNA methylation signatures of paternal behavior in hippocampal dentate gyrus of prairie voles"

### Sheet: Metadata
Supplemental Table 12: Overlapping DEG and Differentially Methylated Sites KEGG Pathway Analysis
Column Annotation
KEGG Pathway ID	Mouse KEGG Pathway ID
KEGG Pathway Name	Mouse KEGG Pathway ID
Pathway Size	The total size of the KEGG pathway listed
Pathway Intersection	The number of query genes that intersect KEGG Pathway genes
Expected value	The expected value calculated from the hypergeometric distribution based on the number of query genes
Enrichment Ratio	The observed / expected value from the hypergeometric distribution
Mouse Entrez ID	NCBI gene ID from mouse annotations
Note
The data in this spreadsheet refers detailed results presented in Fig 6.
The over-represented gene pathways were tested against KEGG databases in Webgestalt testing against mouse annotations.
The first four sheets show the full ontology overrepresentation results from each of the comparisons.
The final sheet "Cytoscape Network" represents the unique KEGG pathways from the Attacker vs Parental comparison that was passed to EnrichmentMap and clustered using AutoAnnotate using the Affinity Propagation clustering algorithm.

### Sheet: Attacker vs Parental
KEGG Pathway ID	KEGG Pathway Name	KEGG Pathway Size	Pathway Intersection	Expected	Enrichment Ratio	FDR	Mouse Entrez IDs	Gene Symbol
mmu04510	Focal adhesion	199	37	6.34876	5.82791	2.2e-16	104099;107589;12389;12829;12833;12834;12835;12840;12842;13866;16000;16400;16404;16419;16773;16774;16775;16782;18481;18595;18751;18752;192897;19417;20750;20779;21828;22371;226519;23928;241226;286940;57257;665033;68794;81877;94216	Itgb5;Mylk;Lamc3;Itga9;Flnb;Col1a1;Itga3;Itgb4;Col9a2;Itga8;Lama3;Thbs4;Igf1;Lamc2;Lamc1;Vwf;Flnc;Rasgrf1;Col4a6;Vav3;Erbb2;Col6a5;Tnxb;Pak3;Itga7;Prkcg;Prkcb;Pdgfra;Spp1;Cav1;Col4a4;Col6a2;Col6a1;Lama2;Col6a3;Src;Lama4
mmu04512	ECM-receptor interaction	83	27	2.64798	10.1965	2.2e-16	104099;12829;12833;12834;12835;12840;12842;15530;16400;16404;16419;16773;16774;16775;16782;192897;20750;21828;22371;226519;23928;241226;64176;665033;75209;81877;94216	Itgb5;Lamc3;Itga9;Col1a1;Itga3;Itgb4;Hspg2;Col9a2;Itga8;Lama3;Sv2c;Thbs4;Sv2b;Lamc2;Lamc1;Vwf;Col4a6;Col6a5;Tnxb;Itga7;Spp1;Col4a4;Col6a2;Col6a1;Lama2;Col6a3;Lama4
mmu05165	Human papillomavirus infection	370	40	11.8042	3.38862	6.5788e-10	104099;12695;12829;12833;12834;12835;12840;12842;14367;14924;16400;16404;16419;16773;16774;16775;16782;18131;18759;18762;192897;19668;20750;21414;21416;21828;21937;22371;22417;22420;226519;23928;241226;269643;66335;665033;81877;93735;93897;94216	Fzd10;Itgb5;Lamc3;Itga9;Tcf7;Col1a1;Itga3;Itgb4;Tcf7l2;Wnt4;Col9a2;Patj;Itga8;Lama3;Thbs4;Lamc2;Lamc1;Magi1;Tnfrsf1a;Vwf;Ppp2r2c;Col4a6;Atp6v1c1;Col6a5;Prkcz;Tnxb;Itga7;Prkci;Spp1;Wnt16;Col4a4;Col6a2;Col6a1;Notch3;Lama2;Fzd5;Wnt6;Col6a3;Rbpjl;Lama4
mmu04151	PI3K-Akt signaling pathway	358	37	11.4214	3.23954	1.2543e-08	104099;12829;12833;12834;12835;12840;12842;13866;14183;14184;14924;16000;16002;16400;16404;16419;16590;16773;16774;16775;16782;17311;18595;192897;20750;21687;21828;22371;226519;23928;241226;269643;50791;665033;68401;81877;94216	Itgb5;Lamc3;Itga9;Col1a1;Itga3;Itgb4;Fgfr2;Igf2;Tek;Col9a2;Itga8;Lama3;Thbs4;Kitl;Igf1;Magi2;Lamc2;Lamc1;Magi1;Vwf;Ppp2r2c;Fgfr3;Col4a6;Erbb2;Col6a5;G6pc3;Tnxb;Itga7;Pdgfra;Kit;Spp1;Col4a4;Col6a2;Col6a1;Lama2;Col6a3;Lama4
mmu04015	Rap1 signaling pathway	209	26	6.66779	3.89934	1.35178e-07	110351;11512;12550;14183;14184;14811;14924;16000;16590;17311;18595;18751;18752;18759;18762;18795;18797;19395;20779;210044;21687;244668;50791;56044;74055;74206	Cdh1;Sipa1l2;Grin2a;Fgfr2;Rasgrp2;Plcb3;Plce1;Tek;Rap1gap;Adcy6;Adcy2;Kitl;Igf1;Magi2;Magi1;Rala;Plcb1;Fgfr3;Prkcz;Prkcg;Prkcb;Prkci;Pdgfra;Kit;Sipa1l3;Src
mmu05412	Arrhythmogenic right ventricular cardiomyopathy (ARVC)	72	15	2.29704	6.53015	2.94213e-07	104099;109620;13346;13511;16400;16404;16419;16773;16842;192897;21414;21416;241226;54376;56808	Itgb5;Cacna2d2;Itga9;Tcf7;Itga3;Itgb4;Tcf7l2;Itga8;Dsp;Dsg2;Lef1;Itga7;Cacng3;Lama2;Des
mmu05200	Pathways in cancer	530	43	16.9088	2.54306	4.33087e-07	110279;11512;12550;12829;13143;13819;13866;14183;14184;14367;16000;16002;16400;16590;16773;16774;16775;16782;16842;16973;17311;17390;18131;18595;18751;18752;18795;18797;19395;19419;210044;21414;21416;21808;21813;22417;22420;226519;23928;56044;93735;93897;94216	Fzd10;Cdh1;Lamc3;Dapk2;Tgfbr2;Tgfb2;Tcf7;Itga3;Fgfr2;Igf2;Lrp5;Rasgrp2;Plcb3;Tcf7l2;Wnt4;Adcy6;Epas1;Lama3;Adcy2;Lef1;Kitl;Igf1;Lamc2;Lamc1;Rasgrp1;Rala;Plcb1;Fgfr3;Col4a6;Erbb2;Mmp2;Prkcg;Prkcb;Pdgfra;Kit;Wnt16;Col4a4;Bcr;Notch3;Lama2;Fzd5;Wnt6;Lama4
mmu05205	Proteoglycans in cancer	204	24	6.50828	3.68761	1.10164e-06	12389;12512;12842;13866;14367;14734;15530;16000;16002;16419;16438;16440;17390;18751;18752;20779;21808;22417;22420;286940;68794;74055;93735;93897	Fzd10;Itgb5;Flnb;Tgfb2;Col1a1;Igf2;Plce1;Hspg2;Wnt4;Igf1;Itpr1;Flnc;Erbb2;Mmp2;Cd63;Prkcg;Prkcb;Cav1;Wnt16;Itpr3;Fzd5;Wnt6;Src;Gpc3
mmu04916	Melanogenesis	100	16	3.19033	5.01515	3.17365e-06	11512;14367;16590;16842;17311;18751;18752;18795;18797;210044;21414;21416;22417;22420;93735;93897	Fzd10;Tcf7;Plcb3;Tcf7l2;Wnt4;Adcy6;Adcy2;Lef1;Kitl;Plcb1;Prkcg;Prkcb;Kit;Wnt16;Fzd5;Wnt6
mmu05414	Dilated cardiomyopathy (DCM)	89	15	2.8394	5.28281	3.48185e-06	104099;11512;13346;140781;16000;16400;16404;16419;16773;192897;210044;21808;241226;54376;56808	Itgb5;Cacna2d2;Itga9;Tgfb2;Itga3;Itgb4;Adcy6;Itga8;Adcy2;Igf1;Myh7;Itga7;Cacng3;Lama2;Des
mmu04934	Cushing syndrome	158	20	5.04073	3.96768	3.48185e-06	11512;12291;12922;13079;14367;16438;16440;16527;16842;18795;18797;210044;21414;21416;218461;22417;22420;241489;93735;93897	Fzd10;Pde11a;Tcf7;Cacna1g;Plcb3;Tcf7l2;Wnt4;Adcy6;Pde8b;Adcy2;Lef1;Itpr1;Plcb1;Cyp21a1;Kcnk3;Wnt16;Itpr3;Crhr2;Fzd5;Wnt6
mmu04974	Protein digestion and absorption	90	15	2.8713	5.22412	3.48185e-06	12816;12818;12822;12829;12832;12833;12834;12835;12840;12842;13482;16535;53867;665033;94216	Dpp4;Col5a3;Col12a1;Col1a1;Kcnq1;Col9a2;Col14a1;Col5a2;Col4a6;Col6a5;Col4a4;Col6a2;Col6a1;Col18a1;Col6a3
mmu05146	Amoebiasis	106	15	3.38175	4.43557	2.87832e-05	12829;12842;16177;16773;16774;16775;16782;18751;18752;18795;18797;21808;226519;23928;94216	Lamc3;Tgfb2;Col1a1;Plcb3;Lama3;Lamc2;Lamc1;Plcb1;Col4a6;Prkcg;Prkcb;Il1r1;Col4a4;Lama2;Lama4
mmu04010	MAPK signaling pathway	294	26	9.37958	2.77198	4.67355e-05	12291;13163;13866;14183;14184;16000;16002;16177;16180;16590;17311;18595;18751;18752;19395;19417;19419;21687;21808;21813;21937;26408;286940;54376;56808;68794	Il1rap;Cacna2d2;Tgfbr2;Flnb;Tgfb2;Cacna1g;Fgfr2;Igf2;Rasgrp2;Tek;Kitl;Igf1;Rasgrp1;Tnfrsf1a;Flnc;Fgfr3;Rasgrf1;Erbb2;Prkcg;Prkcb;Cacng3;Pdgfra;Kit;Il1r1;Daxx;Map3k5
mmu05410	Hypertrophic cardiomyopathy (HCM)	84	13	2.67988	4.85097	4.67355e-05	104099;13346;140781;16000;16400;16404;16419;16773;192897;21808;241226;54376;56808	Itgb5;Cacna2d2;Itga9;Tgfb2;Itga3;Itgb4;Itga8;Igf1;Myh7;Itga7;Cacng3;Lama2;Des
mmu04925	Aldosterone synthesis and secretion	100	14	3.19033	4.38826	6.0975e-05	11512;11941;12291;13079;16438;16440;16527;18751;18752;18795;18797;210044;227541;381290	Atp2b4;Cacna1g;Plcb3;Adcy6;Camk1d;Adcy2;Itpr1;Atp2b2;Plcb1;Cyp21a1;Kcnk3;Prkcg;Prkcb;Itpr3
mmu04970	Salivary secretion	78	12	2.48846	4.82226	0.000104566	11512;11548;11941;16438;16440;18751;18752;18795;18797;210044;381290;60596	Gucy1a1;Atp2b4;Plcb3;Adcy6;Adcy2;Itpr1;Atp2b2;Plcb1;Adra1b;Prkcg;Prkcb;Itpr3
mmu04020	Calcium signaling pathway	184	19	5.87021	3.23668	0.000104566	107589;11548;11941;12291;13488;13866;14811;16438;16440;18575;18595;18751;18752;18795;18797;210044;320404;381290;74055	Mylk;Atp2b4;Itpkb;Grin2a;Cacna1g;Plcb3;Plce1;Drd1;Adcy2;Itpr1;Atp2b2;Plcb1;Adra1b;Erbb2;Prkcg;Prkcb;Pdgfra;Itpr3;Pde1c
mmu04390	Hippo signaling pathway	154	17	4.91311	3.46013	0.000127124	12162;12550;12695;14367;16842;18759;18762;21414;21416;21808;21813;22417;22420;241324;269643;93735;93897	Fzd10;Cdh1;Crb2;Tgfbr2;Tgfb2;Tcf7;Tcf7l2;Wnt4;Patj;Lef1;Ppp2r2c;Prkcz;Prkci;Wnt16;Fzd5;Wnt6;Bmp7
mmu04611	Platelet activation	124	15	3.95601	3.7917	0.00013756	107589;11512;12842;16438;16440;18759;18762;18795;18797;19395;19419;20779;210044;22371;60596	Gucy1a1;Mylk;Col1a1;Rasgrp2;Plcb3;Adcy6;Adcy2;Rasgrp1;Itpr1;Vwf;Plcb1;Prkcz;Prkci;Itpr3;Src
mmu04725	Cholinergic synapse	113	14	3.60508	3.88341	0.000198951	108015;11438;11512;12647;16438;16440;16515;16535;16536;18751;18752;18795;18797;210044	Chrnb4;Chat;Kcnj12;Kcnq1;Plcb3;Adcy6;Adcy2;Itpr1;Plcb1;Prkcg;Prkcb;Itpr3;Kcnq2;Chrna4
mmu04724	Glutamatergic synapse	114	14	3.63698	3.84935	0.000210406	105727;11512;14811;16438;16440;18751;18752;18795;18797;20512;210044;224997;243961;268934	Grin2a;Plcb3;Adcy6;Slc38a1;Slc1a3;Adcy2;Itpr1;Plcb1;Shank1;Dlgap1;Prkcg;Prkcb;Grm4;Itpr3
mmu04540	Gap junction	86	12	2.74369	4.37368	0.000225667	11512;13488;16438;16440;18595;18751;18752;18795;18797;20779;210044;60596	Gucy1a1;Plcb3;Adcy6;Drd1;Adcy2;Itpr1;Plcb1;Prkcg;Prkcb;Pdgfra;Itpr3;Src
mmu04972	Pancreatic secretion	103	13	3.28604	3.95613	0.000290867	11512;11941;16438;16440;16535;18751;18752;18795;18797;19340;210044;381290;54403	Rab3d;Atp2b4;Kcnq1;Plcb3;Adcy6;Adcy2;Itpr1;Atp2b2;Plcb1;Prkcg;Prkcb;Slc4a4;Itpr3
mmu04921	Oxytocin signaling pathway	153	16	4.88121	3.27788	0.000355893	107589;11512;16438;16440;16515;16524;18751;18752;18795;18797;20779;210044;227541;54376;56808;60596	Gucy1a1;Mylk;Cacna2d2;Kcnj12;Plcb3;Adcy6;Camk1d;Adcy2;Itpr1;Plcb1;Kcnj9;Prkcg;Prkcb;Cacng3;Itpr3;Src
mmu04750	Inflammatory mediator regulation of TRP channels	125	14	3.98792	3.51061	0.00050979	11512;16000;16177;16180;16438;16440;18751;18752;18761;18795;18797;20779;210044;63873	Trpv4;Il1rap;Plcb3;Adcy6;Prkcq;Adcy2;Igf1;Itpr1;Plcb1;Prkcg;Prkcb;Il1r1;Itpr3;Src
mmu04927	Cortisol synthesis and secretion	68	10	2.16943	4.60951	0.000622021	11512;12291;13079;16438;16440;16527;18795;18797;210044;218461	Cacna1g;Plcb3;Adcy6;Pde8b;Adcy2;Itpr1;Plcb1;Cyp21a1;Kcnk3;Itpr3
mmu04713	Circadian entrainment	98	12	3.12653	3.83813	0.000700865	11512;12291;14811;16438;16440;16524;18751;18752;18795;18797;210044;60596	Gucy1a1;Grin2a;Cacna1g;Plcb3;Adcy6;Adcy2;Itpr1;Plcb1;Kcnj9;Prkcg;Prkcb;Itpr3
mmu04310	Wnt signaling pathway	148	15	4.72169	3.17683	0.000787503	14367;16842;16973;18751;18752;18795;18797;20377;21414;21416;22417;22420;229658;93735;93897	Fzd10;Tcf7;Lrp5;Plcb3;Tcf7l2;Wnt4;Vangl1;Lef1;Plcb1;Prkcg;Prkcb;Wnt16;Fzd5;Wnt6;Sfrp1
mmu04911	Insulin secretion	85	11	2.71178	4.05637	0.00079597	11512;11516;140493;16440;18751;18752;18795;18797;210044;68667;84036	Plcb3;Adcy6;Adcy2;Plcb1;Trpm4;Kcnn3;Adcyap1;Kcnn1;Prkcg;Prkcb;Itpr3
mmu04971	Gastric acid secretion	74	10	2.36085	4.23577	0.00113126	107589;11512;16438;16440;16535;18751;18752;18795;18797;210044	Mylk;Kcnq1;Plcb3;Adcy6;Adcy2;Itpr1;Plcb1;Prkcg;Prkcb;Itpr3
mmu04014	Ras signaling pathway	233	19	7.43347	2.55601	0.00157608	14183;14184;14811;16000;16002;16590;17311;18481;18595;18751;18752;19395;19417;19419;21687;240057;333050;56044;74055	Ksr2;Grin2a;Fgfr2;Igf2;Rasgrp2;Plce1;Tek;Kitl;Igf1;Rasgrp1;Rala;Fgfr3;Rasgrf1;Pak3;Prkcg;Prkcb;Pdgfra;Kit;Syngap1
mmu04270	Vascular smooth muscle contraction	129	13	4.11553	3.15877	0.00222316	107589;11512;11548;16438;16440;17880;18751;18752;18761;18795;18797;210044;60596	Gucy1a1;Mylk;Myh11;Plcb3;Adcy6;Prkcq;Adcy2;Itpr1;Plcb1;Adra1b;Prkcg;Prkcb;Itpr3
mmu04070	Phosphatidylinositol signaling system	98	11	3.12653	3.51828	0.0025575	104418;16329;16438;16440;18751;18752;18795;18797;20975;320404;74055	Itpkb;Plcb3;Plce1;Dgkz;Itpr1;Plcb1;Inpp1;Prkcg;Prkcb;Itpr3;Synj2
mmu05226	Gastric cancer	150	14	4.7855	2.92551	0.00271778	12550;13866;14183;14367;16842;16973;21414;21416;21808;21813;22417;22420;93735;93897	Fzd10;Cdh1;Tgfbr2;Tgfb2;Tcf7;Fgfr2;Lrp5;Tcf7l2;Wnt4;Lef1;Erbb2;Wnt16;Fzd5;Wnt6
mmu04933	AGE-RAGE signaling pathway in diabetic complications	100	11	3.19033	3.44792	0.00288618	12829;12842;17390;18751;18762;18795;18797;21808;21813;74055;94216	Tgfbr2;Tgfb2;Col1a1;Plcb3;Plce1;Plcb1;Col4a6;Prkcz;Mmp2;Prkcb;Col4a4
mmu04520	Adherens junction	72	9	2.29704	3.91809	0.00369771	108100;12550;13866;16842;20779;21414;21416;21813;380928	Cdh1;Tgfbr2;Tcf7;Baiap2;Tcf7l2;Lef1;Lmo7;Erbb2;Src
mmu04924	Renin secretion	72	9	2.29704	3.91809	0.00369771	11512;11516;11826;16438;16440;18575;18795;18797;60596	Gucy1a1;Plcb3;Adcy6;Itpr1;Plcb1;Adcyap1;Itpr3;Pde1c;Aqp1
mmu04730	Long-term depression	61	8	1.9461	4.11078	0.00531832	16000;16438;16440;18751;18752;18795;18797;60596	Gucy1a1;Plcb3;Igf1;Itpr1;Plcb1;Prkcg;Prkcb;Itpr3
mmu05032	Morphine addiction	92	10	2.93511	3.40703	0.00531832	11512;13488;14401;16524;18575;18751;18752;210044;218461;241489	Pde11a;Adcy6;Drd1;Pde8b;Adcy2;Gabrb2;Kcnj9;Prkcg;Prkcb;Pde1c
mmu05224	Breast cancer	147	13	4.68979	2.77198	0.00624214	13866;14367;16000;16590;16842;16973;18131;21414;21416;22417;22420;93735;93897	Fzd10;Tcf7;Lrp5;Tcf7l2;Wnt4;Lef1;Igf1;Erbb2;Kit;Wnt16;Notch3;Fzd5;Wnt6
mmu05217	Basal cell carcinoma	63	8	2.00991	3.98028	0.00624214	14367;16842;21414;21416;22417;22420;93735;93897	Fzd10;Tcf7;Tcf7l2;Wnt4;Lef1;Wnt16;Fzd5;Wnt6
mmu01521	EGFR tyrosine kinase inhibitor resistance	80	9	2.55227	3.52628	0.00713245	13866;14183;14184;16000;18595;18751;18752;20779;211323	Fgfr2;Igf1;Fgfr3;Erbb2;Prkcg;Prkcb;Pdgfra;Nrg1;Src
mmu05225	Hepatocellular carcinoma	171	14	5.45547	2.56623	0.00806889	14367;16002;16842;16973;18751;18752;21414;21416;21808;21813;22417;22420;93735;93897	Fzd10;Tgfbr2;Tgfb2;Tcf7;Igf2;Lrp5;Tcf7l2;Wnt4;Lef1;Prkcg;Prkcb;Wnt16;Fzd5;Wnt6
mmu04150	mTOR signaling pathway	153	13	4.88121	2.66327	0.00839989	109270;14367;16000;16973;18751;18752;21937;22417;22420;320311;66335;93735;93897	Fzd10;Rnf152;Lrp5;Wnt4;Prr5;Igf1;Tnfrsf1a;Atp6v1c1;Prkcg;Prkcb;Wnt16;Fzd5;Wnt6
mmu04810	Regulation of actin cytoskeleton	215	16	6.85921	2.33263	0.00968036	104099;107589;108100;14183;14184;16400;16404;16419;18481;18595;192897;20779;216963;231637;241226;57257	Ssh1;Itgb5;Mylk;Itga9;Git1;Itga3;Itgb4;Baiap2;Fgfr2;Itga8;Fgfr3;Vav3;Pak3;Itga7;Pdgfra;Src
mmu05219	Bladder cancer	41	6	1.30804	4.58703	0.0119607	12550;13143;13866;14184;17390;20779	Cdh1;Dapk2;Fgfr3;Erbb2;Mmp2;Src
mmu04727	GABAergic synapse	88	9	2.80749	3.20571	0.0126179	105727;11512;14401;14412;14415;18751;18752;20779;210044	Gad1;Adcy6;Slc38a1;Adcy2;Slc6a13;Gabrb2;Prkcg;Prkcb;Src
mmu04928	Parathyroid hormone synthesis, secretion and action	107	10	3.41366	2.92941	0.0138371	11512;16438;16440;16591;16973;18751;18752;18795;18797;210044	Lrp5;Plcb3;Adcy6;Adcy2;Itpr1;Plcb1;Kl;Prkcg;Prkcb;Itpr3
mmu04918	Thyroid hormone synthesis	73	8	2.32894	3.43504	0.0138371	11512;16438;16440;18751;18752;18795;18797;210044	Plcb3;Adcy6;Adcy2;Itpr1;Plcb1;Prkcg;Prkcb;Itpr3
mmu04912	GnRH signaling pathway	90	9	2.8713	3.13447	0.013891	11512;16438;16440;17390;18751;18795;18797;20779;210044	Plcb3;Adcy6;Adcy2;Itpr1;Plcb1;Mmp2;Prkcb;Itpr3;Src
mmu04261	Adrenergic signaling in cardiomyocytes	147	12	4.68979	2.55875	0.0155596	11512;11548;11941;140781;16535;18795;18797;210044;269643;381290;54376;56808	Cacna2d2;Atp2b4;Kcnq1;Plcb3;Adcy6;Adcy2;Atp2b2;Plcb1;Ppp2r2c;Adra1b;Myh7;Cacng3
mmu05222	Small cell lung cancer	92	9	2.93511	3.06633	0.0155596	12829;16400;16773;16774;16775;16782;226519;23928;94216	Lamc3;Itga3;Lama3;Lamc2;Lamc1;Col4a6;Col4a4;Lama2;Lama4
mmu04926	Relaxin signaling pathway	131	11	4.17934	2.632	0.0180755	11512;12829;12842;17390;18762;18795;18797;20779;210044;21813;94216	Tgfbr2;Col1a1;Plcb3;Adcy6;Adcy2;Plcb1;Col4a6;Prkcz;Mmp2;Col4a4;Src
mmu04550	Signaling pathways regulating pluripotency of stem cells	137	11	4.37076	2.51673	0.0250467	11906;14183;14184;14367;16000;16880;22417;22420;22773;93735;93897	Fzd10;Zfhx3;Fgfr2;Wnt4;Lifr;Igf1;Fgfr3;Wnt16;Fzd5;Wnt6;Zic3
mmu04922	Glucagon signaling pathway	102	9	3.25414	2.76571	0.0294789	100705;110095;16438;16440;16832;18795;18797;210044;68401	Pygl;Acacb;Plcb3;Adcy2;Ldhb;Itpr1;Plcb1;G6pc3;Itpr3
mmu04720	Long-term potentiation	67	7	2.13752	3.27482	0.0295368	14811;16438;16440;18751;18752;18795;18797	Grin2a;Plcb3;Itpr1;Plcb1;Prkcg;Prkcb;Itpr3
mmu05143	African trypanosomiasis	36	5	1.14852	4.35343	0.0295368	16775;18751;18752;18795;18797	Plcb3;Plcb1;Prkcg;Prkcb;Lama4
mmu04071	Sphingolipid signaling pathway	122	10	3.89221	2.56924	0.0299244	18751;18752;18762;18795;18797;21937;26408;269643;74442;81535	Sgpp1;Plcb3;Sgms2;Tnfrsf1a;Plcb1;Ppp2r2c;Prkcz;Prkcg;Prkcb;Map3k5
mmu04961	Endocrine and other factor-regulated calcium reabsorption	54	6	1.72278	3.48274	0.0379509	11512;16591;18751;18752;18795;18797	Plcb3;Adcy6;Plcb1;Kl;Prkcg;Prkcb
mmu04072	Phospholipase D signaling pathway	147	11	4.68979	2.34552	0.0379509	104418;11512;16590;17311;18595;18795;18797;210044;268934;56044;67916	Plcb3;Plpp3;Adcy6;Adcy2;Kitl;Dgkz;Rala;Plcb1;Pdgfra;Kit;Grm4
mmu04022	cGMP-PKG signaling pathway	168	12	5.35976	2.23891	0.0379509	107589;11512;11548;11941;140781;16438;16440;18795;18797;210044;381290;60596	Gucy1a1;Mylk;Atp2b4;Plcb3;Adcy6;Adcy2;Itpr1;Atp2b2;Plcb1;Adra1b;Myh7;Itpr3
mmu05145	Toxoplasmosis	108	9	3.44556	2.61206	0.0379509	16154;16773;16774;16775;16782;21808;21937;226519;23928	Lamc3;Il10ra;Tgfb2;Lama3;Lamc2;Lamc1;Tnfrsf1a;Lama2;Lama4
mmu04931	Insulin resistance	109	9	3.47746	2.58809	0.0396186	100705;110095;14584;18751;18761;18762;21937;26568;68401	Pygl;Acacb;Gfpt2;Prkcq;Tnfrsf1a;Slc27a3;Prkcz;G6pc3;Prkcb
mmu04723	Retrograde endocannabinoid signaling	150	11	4.7855	2.29861	0.0414895	11512;14401;16438;16440;16524;18751;18752;18795;18797;210044;69875	Plcb3;Adcy6;Adcy2;Itpr1;Plcb1;Gabrb2;Kcnj9;Ndufa11;Prkcg;Prkcb;Itpr3

### Sheet: Attacker vs Father
KEGG Pathway ID	KEGG Pathway Name	KEGG Pathway Size	Intersection Size	Expected	Enrichment Ratio	FDR	Mouse Entrez IDs	Gene Symbol
mmu04725	Cholinergic synapse	113	12	2.29414	5.23072	0.000888498	110834;12647;12672;14706;16515;16520;16535;18751;18752;18795;208647;226922	Chrna3;Chat;Kcnj12;Kcnq1;Kcnj4;Chrm4;Gng4;Plcb1;Creb3l2;Prkcg;Prkcb;Kcnq5
mmu04512	ECM-receptor interaction	83	10	1.68508	5.93445	0.000990445	12833;12842;15530;16400;16404;16774;192897;21923;75209;94216	Col1a1;Itga3;Itgb4;Tnc;Hspg2;Lama3;Sv2c;Col4a6;Itga7;Col6a1
mmu05165	Human papillomavirus infection	370	21	7.51178	2.79561	0.00187561	12006;12833;12842;16400;16404;16774;18129;192897;19668;19697;208647;21416;21923;22031;22420;232232;26941;269643;56198;57265;94216	Traf3;Col1a1;Itga3;Axin2;Slc9a3r1;Itgb4;Rela;Tcf7l2;Tnc;Heyl;Lama3;Notch2;Hdac11;Creb3l2;Ppp2r2c;Col4a6;Fzd2;Itga7;Col6a1;Wnt6;Rbpjl
mmu04713	Circadian entrainment	98	10	1.98961	5.02612	0.00219473	11517;14706;14811;18751;18752;18795;19416;20190;58226;60596	Gucy1a1;Cacna1h;Grin2a;Rasd1;Gng4;Plcb1;Ryr1;Prkcg;Prkcb;Adcyap1r1
mmu04934	Cushing syndrome	158	12	3.20773	3.74096	0.00537442	12006;12922;16842;18795;19416;208647;21416;22420;241489;320024;57265;58226	Nceh1;Pde11a;Cacna1h;Rasd1;Axin2;Tcf7l2;Lef1;Plcb1;Creb3l2;Fzd2;Crhr2;Wnt6
mmu04928	Parathyroid hormone synthesis, secretion and action	107	9	2.17233	4.14302	0.0165158	16591;16973;18227;18751;18752;18795;18806;208647;26941	Nr4a2;Pld2;Slc9a3r1;Lrp5;Plcb1;Creb3l2;Kl;Prkcg;Prkcb
mmu05030	Cocaine addiction	48	6	0.974502	6.15699	0.0177805	13385;14282;14811;19697;208647;242443	Grin2a;Dlg4;Rela;Creb3l2;Fosb;Grin3a
mmu04724	Glutamatergic synapse	114	9	2.31444	3.88863	0.0198407	13385;14706;14811;18751;18752;18795;18806;20512;242443	Grin2a;Pld2;Dlg4;Slc1a3;Gng4;Plcb1;Prkcg;Prkcb;Grin3a
mmu04916	Melanogenesis	100	8	2.03021	3.94048	0.0298337	16842;18751;18752;18795;208647;21416;22420;57265	Tcf7l2;Lef1;Plcb1;Creb3l2;Fzd2;Prkcg;Prkcb;Wnt6
mmu04925	Aldosterone synthesis and secretion	100	8	2.03021	3.94048	0.0298337	18227;18751;18752;18795;208647;215303;223604;58226	Nr4a2;Camk1g;Cacna1h;Kcnk9;Plcb1;Creb3l2;Prkcg;Prkcb
mmu05200	Pathways in cancer	530	22	10.7601	2.04459	0.0298337	12006;13819;14706;14863;16400;16774;16842;16973;17395;18129;18751;18752;18795;19395;19697;21416;22031;22420;56044;56198;57265;94216	Traf3;Itga3;Axin2;Lrp5;Rela;Rasgrp2;Tcf7l2;Heyl;Epas1;Lama3;Notch2;Lef1;Gng4;Rala;Plcb1;Col4a6;Gstm2;Fzd2;Prkcg;Prkcb;Wnt6;Mmp9
mmu04926	Relaxin signaling pathway	131	9	2.65958	3.384	0.0336195	11475;12825;12842;14706;17395;18795;19697;208647;94216	Col1a1;Rela;Acta2;Gng4;Plcb1;Creb3l2;Col3a1;Col4a6;Mmp9
mmu05146	Amoebiasis	106	8	2.15202	3.71743	0.0336195	12825;12842;16774;18751;18752;18795;19697;94216	Col1a1;Rela;Lama3;Plcb1;Col3a1;Col4a6;Prkcg;Prkcb
mmu04974	Protein digestion and absorption	90	7	1.82719	3.83102	0.049698	110893;12825;12833;12842;16535;70008;94216	Slc8a3;Col1a1;Kcnq1;Col3a1;Col4a6;Col6a1;Ace2
mmu04510	Focal adhesion	199	11	4.04012	2.72269	0.049698	12833;12842;16400;16404;16774;18751;18752;192897;19417;21923;94216	Col1a1;Itga3;Itgb4;Tnc;Lama3;Rasgrf1;Col4a6;Itga7;Prkcg;Prkcb;Col6a1
mmu05031	Amphetamine addiction	68	6	1.38054	4.34611	0.049698	14282;14811;18751;18752;208647;242443	Grin2a;Creb3l2;Fosb;Prkcg;Prkcb;Grin3a

### Sheet: Parental vs Father
KEGG Pathway ID	KEGG Pathway Name	KEGG Pathway Size	Intersection Size	Expected	Enrichment Ratio	FDR	Mouse Entrez IDs	Gene Symbol
mmu04512	ECM-receptor interaction	83	10	1.07323	9.31764	3.03713e-05	12829;12840;12843;16775;16782;22371;226519;23928;665033;81877	Lamc3;Col9a2;Lamc2;Lamc1;Vwf;Col6a5;Tnxb;Col1a2;Col4a4;Lama4
mmu04510	Focal adhesion	199	11	2.57317	4.27488	0.0078145	12829;12840;12843;16775;16782;170758;22371;226519;23928;665033;81877	Lamc3;Rac3;Col9a2;Lamc2;Lamc1;Vwf;Col6a5;Tnxb;Col1a2;Col4a4;Lama4

### Sheet: Father vs Mother
KEGG Pathway ID	KEGG Pathway Name	KEGG Pathway Size	Intersection Size	Expected	Enrichment Ratio	FDR	Mouse Entrez IDs	Gene Symbol
mmu04010	MAPK signaling pathway	294	14	3.41076	4.10466	0.00208631	12298;12367;12929;14178;14281;17311;18053;18783;19259;19697;19698;54376;56808;73086	Fos;Rps6ka5;Cacnb4;Cacna2d2;Pla2g4a;Ngfr;Rela;Ptpn5;Kitl;Fgf7;Crkl;Relb;Cacng3;Casp3
mmu05200	Pathways in cancer	530	16	6.14864	2.6022	0.0437302	12367;12929;14178;14281;14369;14706;16400;16403;17311;19697;19713;22418;22421;269608;73086;93897	Fos;Rps6ka5;Fzd10;Itga6;Wnt5a;Itga3;Rela;Plekhg5;Kitl;Fgf7;Wnt7a;Ret;Gng4;Fzd7;Crkl;Casp3
mmu05410	Hypertrophic cardiomyopathy (HCM)	84	6	0.974502	6.15699	0.0437302	12298;16400;16403;19079;54376;56808	Prkab1;Cacnb4;Itga6;Cacna2d2;Itga3;Cacng3

### Sheet: Cytoscape Network
Affinity Propagation Cluster	KEGG Pathway Name	KEGG Pathway Name	Pathway Intersection	FDR	Genes
Wnt Signaling Pathway	MMU04015	RAP1 SIGNALING PATHWAY	26	1.35e-07	FGFR2|TEK|KITL|IGF1|MAGI2|MAGI1|FGFR3|PDGFRA|KIT|CDH1|SIPA1L2|GRIN2A|RASGRP2|PLCB3|PLCE1|RAP1GAP|ADCY6|ADCY2|RALA|PLCB1|PRKCZ|PRKCG|PRKCB|PRKCI|SIPA1L3|SRC
Wnt Signaling Pathway	MMU05205	PROTEOGLYCANS IN CANCER	24	1.1e-06	ITGB5|FLNB|TGFB2|HSPG2|COL1A1|WNT4|ITPR1|FLNC|MMP2|IGF2|CD63|CAV1|WNT16|PLCE1|ITPR3|FZD5|WNT6|SRC|IGF1|GPC3|PRKCG|PRKCB|ERBB2|FZD10
Wnt Signaling Pathway	MMU04020	CALCIUM SIGNALING PATHWAY	19	0.000105	ITPR1|GRIN2A|PLCB3|PLCE1|ITPR3|ADCY2|PLCB1|ATP2B4|PRKCG|ATP2B2|PRKCB|ADRA1B|MYLK|ITPKB|CACNA1G|ERBB2|DRD1|PDE1C|PDGFRA
Wnt Signaling Pathway	MMU04970	SALIVARY SECRETION	12	0.000105	PLCB1|GUCY1A1|ATP2B4|PRKCG|ATP2B2|PRKCB|ADRA1B|ITPR1|ITPR3|PLCB3|ADCY6|ADCY2
Wnt Signaling Pathway	MMU04390	HIPPO SIGNALING PATHWAY	17	0.000127	TGFB2|WNT4|WNT16|FZD5|WNT6|PRKCZ|PRKCI|PPP2R2C|TCF7|TCF7L2|CDH1|CRB2|LEF1|TGFBR2|PATJ|FZD10|BMP7
Wnt Signaling Pathway	MMU04611	PLATELET ACTIVATION	15	0.000138	MYLK|RASGRP1|COL1A1|ITPR1|RASGRP2|PLCB3|ITPR3|ADCY6|ADCY2|PLCB1|GUCY1A1|PRKCZ|VWF|PRKCI|SRC
Wnt Signaling Pathway	MMU04540	GAP JUNCTION	12	0.000226	PLCB1|GUCY1A1|PRKCG|PRKCB|ITPR1|SRC|DRD1|PLCB3|ITPR3|ADCY6|PDGFRA|ADCY2
Wnt Signaling Pathway	MMU04972	PANCREATIC SECRETION	13	0.000291	RAB3D|KCNQ1|SLC4A4|ITPR1|PLCB3|ADCY6|ADCY2|PLCB1|ATP2B4|PRKCG|ATP2B2|PRKCB|ITPR3
Wnt Signaling Pathway	MMU04921	OXYTOCIN SIGNALING PATHWAY	16	0.000356	MYLK|KCNJ12|ITPR1|CAMK1D|KCNJ9|PLCB3|ITPR3|ADCY6|ADCY2|PLCB1|GUCY1A1|PRKCG|PRKCB|SRC|CACNA2D2|CACNG3
Wnt Signaling Pathway	MMU04750	INFLAMMATORY MEDIATOR REGULATION OF TRP CHANNELS	14	0.00051	ITPR1|TRPV4|IL1RAP|PLCB3|PRKCQ|IL1R1|ITPR3|ADCY6|ADCY2|IGF1|PLCB1|PRKCG|PRKCB|SRC
Wnt Signaling Pathway	MMU04927	CORTISOL SYNTHESIS AND SECRETION	10	0.000622	PLCB1|ITPR1|ITPR3|PLCB3|CACNA1G|ADCY6|PDE8B|ADCY2|CYP21A1|KCNK3
Wnt Signaling Pathway	MMU04310	WNT SIGNALING PATHWAY	15	0.000788	WNT4|PLCB3|WNT16|FZD5|WNT6|LRP5|PLCB1|VANGL1|PRKCG|SFRP1|PRKCB|TCF7|TCF7L2|LEF1|FZD10
Wnt Signaling Pathway	MMU04911	INSULIN SECRETION	11	0.000796	PLCB1|PRKCG|PLCB3|PRKCB|TRPM4|KCNN3|ITPR3|ADCYAP1|KCNN1|ADCY6|ADCY2
Wnt Signaling Pathway	MMU04971	GASTRIC ACID SECRETION	10	0.00113126	PLCB1|PRKCG|KCNQ1|PRKCB|ITPR1|ITPR3|MYLK|PLCB3|ADCY6|ADCY2
Wnt Signaling Pathway	MMU04014	RAS SIGNALING PATHWAY	19	0.00157608	RASGRP1|FGFR2|GRIN2A|IGF2|RASGRP2|TEK|PLCE1|KITL|IGF1|RALA|PRKCG|PRKCB|FGFR3|KSR2|RASGRF1|PAK3|SYNGAP1|PDGFRA|KIT
Wnt Signaling Pathway	MMU04270	VASCULAR SMOOTH MUSCLE CONTRACTION	13	0.00222316	MYLK|ITPR1|PLCB3|PRKCQ|ADCY6|ADCY2|PLCB1|GUCY1A1|PRKCG|PRKCB|ADRA1B|ITPR3|MYH11
Wnt Signaling Pathway	MMU04070	PHOSPHATIDYLINOSITOL SIGNALING SYSTEM	11	0.0025575	PLCB1|SYNJ2|PRKCG|PRKCB|ITPR1|PLCB3|PLCE1|ITPR3|ITPKB|DGKZ|INPP1
Wnt Signaling Pathway	MMU05226	GASTRIC CANCER	14	0.00271778	WNT6|TGFB2|WNT4|FGFR2|WNT16|FZD5|LRP5|TCF7|ERBB2|TCF7L2|CDH1|LEF1|TGFBR2|FZD10
Wnt Signaling Pathway	MMU04520	ADHERENS JUNCTION	9	0.00369771	BAIAP2|LMO7|CDH1|SRC|TCF7|ERBB2|TCF7L2|LEF1|TGFBR2
Wnt Signaling Pathway	MMU04924	RENIN SECRETION	9	0.00369771	PLCB1|GUCY1A1|ITPR1|ADCYAP1|PDE1C|AQP1|PLCB3|ITPR3|ADCY6
Wnt Signaling Pathway	MMU05032	MORPHINE ADDICTION	10	0.00531832	PRKCG|PRKCB|KCNJ9|PDE11A|DRD1|GABRB2|PDE1C|ADCY6|PDE8B|ADCY2
Wnt Signaling Pathway	MMU04730	LONG-TERM DEPRESSION	8	0.00531832	PLCB1|GUCY1A1|PRKCG|PRKCB|ITPR1|ITPR3|PLCB3|IGF1
Wnt Signaling Pathway	MMU05217	BASAL CELL CARCINOMA	8	0.00624214	WNT6|WNT4|TCF7|TCF7L2|WNT16|LEF1|FZD5|FZD10
Wnt Signaling Pathway	MMU05224	BREAST CANCER	13	0.00624214	WNT6|WNT4|WNT16|NOTCH3|FZD5|IGF1|LRP5|TCF7|ERBB2|TCF7L2|LEF1|KIT|FZD10
Wnt Signaling Pathway	MMU01521	EGFR TYROSINE KINASE INHIBITOR RESISTANCE	9	0.00713245	PRKCG|PRKCB|FGFR3|SRC|ERBB2|FGFR2|NRG1|PDGFRA|IGF1
Wnt Signaling Pathway	MMU05225	HEPATOCELLULAR CARCINOMA	14	0.00806889	WNT6|TGFB2|WNT4|IGF2|WNT16|FZD5|LRP5|PRKCG|PRKCB|TCF7|TCF7L2|LEF1|TGFBR2|FZD10
Wnt Signaling Pathway	MMU04150	MTOR SIGNALING PATHWAY	13	0.00839989	WNT6|WNT4|WNT16|FZD5|RNF152|PRR5|IGF1|TNFRSF1A|LRP5|ATP6V1C1|PRKCG|PRKCB|FZD10
Wnt Signaling Pathway	MMU05219	BLADDER CANCER	6	0.0119607	DAPK2|CDH1|FGFR3|SRC|MMP2|ERBB2
Wnt Signaling Pathway	MMU04727	GABAERGIC SYNAPSE	9	0.0126179	PRKCG|PRKCB|GAD1|SLC38A1|SRC|SLC6A13|GABRB2|ADCY6|ADCY2
Wnt Signaling Pathway	MMU04912	GNRH SIGNALING PATHWAY	9	0.013891	PLCB1|PLCB3|PRKCB|ITPR1|SRC|MMP2|ITPR3|ADCY6|ADCY2
Wnt Signaling Pathway	MMU04261	ADRENERGIC SIGNALING IN CARDIOMYOCYTES	12	0.0155596	PLCB1|MYH7|ATP2B4|KCNQ1|ATP2B2|ADRA1B|PPP2R2C|CACNA2D2|CACNG3|PLCB3|ADCY6|ADCY2
Wnt Signaling Pathway	MMU04550	SIGNALING PATHWAYS REGULATING PLURIPOTENCY OF STEM CELLS	11	0.0250467	WNT4|FGFR3|FGFR2|WNT16|ZFHX3|LIFR|FZD5|WNT6|ZIC3|FZD10|IGF1
Wnt Signaling Pathway	MMU04922	GLUCAGON SIGNALING PATHWAY	9	0.0294789	LDHB|PLCB1|ITPR1|ITPR3|PLCB3|G6PC3|PYGL|ADCY2|ACACB
Wnt Signaling Pathway	MMU04720	LONG-TERM POTENTIATION	7	0.0295368	PLCB1|GRIN2A|PRKCG|PRKCB|ITPR1|ITPR3|PLCB3
Wnt Signaling Pathway	MMU05143	AFRICAN TRYPANOSOMIASIS	5	0.0295368	PLCB1|PRKCG|PLCB3|PRKCB|LAMA4
Wnt Signaling Pathway	MMU04071	SPHINGOLIPID SIGNALING PATHWAY	10	0.0299244	PLCB1|PRKCZ|SGPP1|PRKCG|SGMS2|PRKCB|MAP3K5|PPP2R2C|PLCB3|TNFRSF1A
Wnt Signaling Pathway	MMU04022	CGMP-PKG SIGNALING PATHWAY	12	0.0379509	MYLK|PLCB1|MYH7|GUCY1A1|ATP2B4|ATP2B2|ADRA1B|ITPR1|ITPR3|PLCB3|ADCY6|ADCY2
Wnt Signaling Pathway	MMU04961	ENDOCRINE AND OTHER FACTOR-REGULATED CALCIUM REABSORPTION	6	0.0379509	PLCB1|PRKCG|PLCB3|KL|PRKCB|ADCY6
Wnt Signaling Pathway	MMU04072	PHOSPHOLIPASE D SIGNALING PATHWAY	11	0.0379509	PLCB1|PLCB3|PLPP3|GRM4|ADCY6|PDGFRA|ADCY2|KITL|DGKZ|KIT|RALA
Wnt Signaling Pathway	MMU04723	RETROGRADE ENDOCANNABINOID SIGNALING	11	0.0414895	PLCB1|PRKCG|PLCB3|PRKCB|ITPR1|ITPR3|KCNJ9|GABRB2|NDUFA11|ADCY6|ADCY2
Thyroid Hormone Synthesis	MMU04918	THYROID HORMONE SYNTHESIS	8	0.0138371	PLCB1|PRKCG|PLCB3|PRKCB|ITPR1|ITPR3|ADCY6|ADCY2
Regulation Actin Cytooskeleton	MMU04810	REGULATION OF ACTIN CYTOSKELETON	16	0.00968036	ITGB5|MYLK|ITGA9|BAIAP2|ITGA3|ITGB4|FGFR2|ITGA8|SSH1|GIT1|VAV3|FGFR3|SRC|PAK3|ITGA7|PDGFRA
Pi3k Akt Signaling	MMU04151	PI3K-AKT SIGNALING PATHWAY	37	1.25e-08	ITGB5|LAMC3|ITGA9|COL1A1|ITGA3|ITGB4|FGFR2|IGF2|TEK|COL9A2|ITGA8|LAMA3|THBS4|KITL|IGF1|MAGI2|LAMC2|LAMC1|MAGI1|VWF|PPP2R2C|FGFR3|COL4A6|ERBB2|COL6A5|G6PC3|TNXB|ITGA7|PDGFRA|KIT|SPP1|COL4A4|COL6A2|COL6A1|LAMA2|COL6A3|LAMA4
Pi3k Akt Signaling	MMU05222	SMALL CELL LUNG CANCER	9	0.0155596	COL4A4|LAMC2|LAMC1|LAMA2|ITGA3|LAMA4|COL4A6|LAMC3|LAMA3
Pi3k Akt Signaling	MMU05145	TOXOPLASMOSIS	9	0.0379509	LAMC2|TGFB2|LAMC1|LAMA2|LAMA4|IL10RA|LAMC3|LAMA3|TNFRSF1A
Insulin Resistance	MMU04931	INSULIN RESISTANCE	9	0.0396186	PRKCZ|PRKCB|GFPT2|PRKCQ|G6PC3|SLC27A3|PYGL|ACACB|TNFRSF1A
Arrhythmogenic cardiomyopathy dcm	MMU05412	ARRHYTHMOGENIC RIGHT VENTRICULAR CARDIOMYOPATHY (ARVC)	15	2.94e-07	ITGB5|ITGA9|LAMA2|ITGA3|ITGB4|ITGA8|CACNA2D2|TCF7|TCF7L2|DSP|DSG2|LEF1|ITGA7|CACNG3|DES
Arrhythmogenic cardiomyopathy dcm	MMU05414	DILATED CARDIOMYOPATHY (DCM)	15	3.48e-06	ITGB5|TGFB2|ITGA9|LAMA2|ITGA3|ITGB4|ITGA8|ADCY6|ADCY2|IGF1|MYH7|CACNA2D2|ITGA7|CACNG3|DES
Age Rage Signalling	MMU04933	AGE-RAGE SIGNALING PATHWAY IN DIABETIC COMPLICATIONS	11	0.00288618	PLCB1|PRKCZ|TGFBR2|TGFB2|PRKCB|COL4A4|COL1A1|COL4A6|MMP2|PLCB3|PLCE1
